# Systematic analysis of transcription factor combinatorial binding uncovers TEAD1 as an antagonist of tissue-specific transcription factors in human organogenesis

**DOI:** 10.1101/2023.10.05.561094

**Authors:** Araceli Garcia-Mora, Joshua Mallen, Peyman Zarrineh, Neil Hanley, Dave Gerrard, Nicoletta Bobola

## Abstract

Gene expression is largely controlled by transcription factors (TFs), which bind to enhancers in combination with other TFs in a mechanism known as combinatorial binding. While combinatorial binding is well established, a comprehensive view of tissue-specific TF combinations at active enhancers during human embryonic development is still lacking. Using a two-step pipeline to detect co-occurring TF motifs in developmental enhancers across 11 human embryonic tissues, we found that motifs recognized by ubiquitous TF families, including TEAD, TALE, ETS, and STAT, are enriched near tissue-specific sequence signatures in developmental enhancers across multiple tissues. In human heart enhancers, TEAD and GATA motifs frequently co-occur, and in the developing mouse heart TEAD1 and GATA4 co-occupy a set of genomic regions, which are also preferentially bound by CHD4, a component of the NuRD complex involved in transcriptional repression. Consistently, TEAD1 attenuates enhancer activation in vitro, with this repressive effect dependent on tissue-specific activators. Overall, our findings reveal universal patterns of TF connectivity within organ-specific transcriptional networks and highlight a broad, previously unrecognized role for TEAD in coordinating organ growth and differentiation across multiple tissues.
