## Supplemental Tables for "Systematic analysis of transcription factor combinatorial binding uncovers TEAD1 as an antagonist of tissue-specific transcription factors in human organogenesis"

### Sheet: Table S1
Seq name	genome	coordinates	Forward primer	Reverse primer
prom_Ccn2	mm10	chr10:24595218-24595642	TAAGCAGAGCTCTCATCAGGAGGGGTGAGAAGA	GCTTAAGATCTGGTTGGTGTCTGGACGCTC
enh_RAMP1	hg38	chr2:237594973-237595235	CAATGGGCCGAAGTCCTC	GTTGAGTGGAGGAATTTAACTTG
enh_NKX2.6	hg38	chr8:23714528-23714831	TCAGCGTGGAAAAGAAAACCC	GATCTGGGACTCTGTCGGCT
enh_EFCAB1	hg38	chr8:48643464-48643710	GAATTCAGACTCTTCAAGATTTTCATG	CCTTGTCGGATTAAGAACAGAGC
enh_PDLIM5	hg38	chr4:94420032-94420293	GAAGTTTTTCAACATTCCATAGG	CTCTCAATTTTAAAACAAAGAGG
enh_MEIS2	hg38	chr15:37084666-37084932	TGCAAGGCAAACCAAGAGTTA	TCGTCATATGCAGGTGACAAGT
enh_EYA2	hg38	chr20:47125621-47125732	AAGCTAACCACAAGGAGGAGA	CAGCTCCCTATTCTGTGGGG
enh_PCMTD2	hg38	chr20:64258151-64258354	TGCGATTTTCCAGCTCTTTTCC	AGATTACGGTCCACAGCCAG
enh_PRDM16	hg38	chr1:3107213-3108443	GAACCTCACCCTGCCTATGT	AGGAACTGCTGGCTTCCAAAT
pCDNA3 pCMV			ACTTACGGTAAATGGCCCGC	TGGAAAGTCCCTATTGGCGT
pGL4 generic			CCGCTTACCGGATACCTGTC	TTGGAGCGAACGACCTACAC
Neg Chr17			TGA AGT ACA GAA GCG	TTT GCA TGC CAG TGA
RAMP1 plasmid qpcr			AATTGTGGTGTCTGCCTTGC	GATTGCCAAGCTGGAAGTCG
mutated enh-NKX sequences
>enh_NKX2.6 WT
CAGCGGCCAGAGAGGCGGCGGGGCCTTCCCGGATCGCTGATTCGGGGAGCCGCAGGCGGG
GACGCTGCTGGGCGACGCTTATCTGCGCCGCGCTCGCCAGCTCCGTTTCAATTAACATTCC
AGTGCCGCCGCCCGCCGCGGGAGCGGAGTCCCCACCAGCCCCTGGAAAAATAAACTCTA
GGCCTAGCGGCTGTGCGTGCGTGTGTGTGTGCGTGCGTGTGTGCATGTGTGTGTGTGTGC
GCGCGCGTGTGTGTGTCTGTAGAGCCGACAGAGTCCCAGATC
>enh_NKX2.6 G6-
CAGCGGCCAGAGAGGCGGCGGGGCCTTCCCGGATCGCTGATTCGGGGAGCCGCAGGCGGG
GACGCTGCTGGGCGACGCTTGGCTGCGCCGCGCTCGCCAGCTCCGTTTCAATTAACATTCC
AGTGCCGCCGCCCGCCGCGGGAGCGGAGTCCCCACCAGCCCCTGGAAAAATAAACTCTA
GGCCTAGCGGCTGTGCGTGCGTGTGTGTGTGCGTGCGTGTGTGCATGTGTGTGTGTGTGC
GCGCGCGTGTGTGTGTCTGTAGAGCCGACAGAGTCCCAGATC
>enh_NKX2.6 T-
CAGCGGCCAGAGAGGCGGCGGGGCCTTCCCGGATCGCTGATTCGGGGAGCCGCAGGCGGG
GACGCTGCTGGGCGACGCTTATCTGCGCCGCGCTCGCCAGCTCCGTTTCAATTAACCCCAC
AGTGCCGCCGCCCGCCGCGGGAGCGGAGTCCCCACCAGCCCCTGGAAAAATAAACTCTA
GGCCTAGCGGCTGTGCGTGCGTGTGTGTGTGCGTGCGTGTGTGCATGTGTGTGTGTGTGC
GCGCGCGTGTGTGTGTCTGTAGAGCCGACAGAGTCCCAGATC
>enh_ NKX2.6 G6- / T-
CAGCGGCCAGAGAGGCGGCGGGGCCTTCCCGGATCGCTGATTCGGGGAGCCGCAGGCGGG
GACGCTGCTGGGCGACGCTTGGCTGCGCCGCGCTCGCCAGCTCCGTTTCAATTAACCCCAC
AGTGCCGCCGCCCGCCGCGGGAGCGGAGTCCCCACCAGCCCCTGGAAAAATAAACTCTA
GGCCTAGCGGCTGTGCGTGCGTGTGTGTGTGCGTGCGTGTGTGCATGTGTGTGTGTGTGC
GCGCGCGTGTGTGTGTCTGTAGAGCCGACAGAGTCCCAGATC
mutated enh_EYA2 sequences
>enh_EYA2 WT
AAAGCTAACCACAAGGAGGAGATTTAACTGGCAAAGCTCTCTGTTGTGTGTTAATCCATTC
CTGACCTCTGGCTGACACTTCCAAGAGATAAACCCCACAGAATAGGGAGCTG
>enh_EYA2 CRX-
AAAGCTAACCACAAGGAGGAGATTTAACTGGCAAAGCTCTCTGTTGTGTGTTCCTCCATTC
CTGACCTCTGGCTGACACTTCCAAGAGATAAACCCCACAGAATAGGGAGCTG
>enh_EYA2 T-
AAAGCTAACCACAAGGAGGAGATTTAACTGGCAAAGCTCTCTGTTGTGTGTTAATCCCCCA
CTGACCTCTGGCTGACACTTCCAAGAGATAAACCCCACAGAATAGGGAGCTG
>enh_EYA2 CRX-/ T-
AAAGCTAACCACAAGGAGGAGATTTAACTGGCAAAGCTCTCTGTTGTGTGTTCCTCCCCCA
CTGACCTCTGGCTGACACTTCCAAGAGATAAACCCCACAGAATAGGGAGCTG
TRANSFECTION DETAILS
Condition	pcDNA3	TEAD1	GATA6/CRX/YAP
1	300ng	0	0
2	150ng	150ng	0
3	150ng	0	150ng
4	0	150ng	150ng
Details of NIH3T3 transfections for luciferase assays with four conditions. This applies to figures 4E, 4G, S5C and S5F. 300ng of pcDNA3 plasmids were co-transfected with 250ng of pGL4 enhancer plamsids.
Condition	pcDNA3	TEAD1	YAP	GATA6/CRX
1	300ng	0	0	0
2	200ng	100ng	0	0
3	200ng	0	100ng	0
4	200ng	0	0	100ng
5	100ng	0	100ng	100ng
6	100ng	100ng	0	100ng
7	100ng	100ng	100ng	0
8	0	100ng	100ng	100ng
Details of NIH3T3 transfections for luciferase assays with eight conditions. This applies to figures 4A and 4B. 300ng of pcDNA3 plasmids were co-transfected with 250ng of pGL4 enhancer plamsids.
Condition	pcDNA3	GATA6
1	300ng	0
2	150ng	150ng
Details of NIH3T3 transfections for luciferase assays with two conditions. This applies to figures 4C. 300ng of pcDNA3 plasmids were co-transfected with 250ng of pGL4 enhancer plamsids.

### Sheet: Table S2
adrenal	brain	kidney	liver	lower_limb	lung	palate	pancreas	RPE	upper_limb	ventricle
BATF3	ASCL2	ALX1	BATF	ALX1	BATF3	ALX1	ASCL2	ATOH7	ALX1	ESRRB
FOXA3	ATOH1	ASCL2	CEBPA	ALX3	ELF5	ALX3	BARX1	BARHL2	ALX3	GATA4
FOXD2	ATOH7	CTCFL	CREB3L3	ALX4	FOXA1	ALX4	EHF	C17orf49	BARX2	HAND1
FOXP3	BARHL1	DMRT3	FOXA1	BARX2	FOXA2	BARX1	ELF5	CRX	CTCFL	HEY2
GATA4	BARHL2	EHF	FOXA2	CTCFL	FOXA3	BARX2	FOXA1	DMBX1	DLX6	IRX4
HOXA6	BATF3	ELF5	FOXA3	DLX6	FOXF1	DLX5	FOXA2	FEZF2	ELF5	IRX6
HOXA9	DBX2	EMX1	FOXH1	ELF5	FOXF2	DLX6	FOXA3	GSX2	EMX2	LHX2
HOXC8	DMBX1	EMX2	GATA1	EMX1	FOXP3	DMBX1	GATA4	HES5	EN1	MAEL
HOXC9	DMRT3	ESRRB	GATA4	EMX2	GATA4	DMRT3	HAND1	HMX1	EOMES	MIXL1
HOXD3	DRGX	FOXA1	GFI1B	EN1	GATA5	DMRTA2	HNF1A	HNF4A	EVX1	MYOG
HOXD9	EN1	FOXB1	HIST1H1B	EVX1	HILS1	EHF	HNF1B	HSF4	EVX2	NKX2-5
HSF4	ESRRB	FOXD2	HNF1A	EVX2	HIST1H1E	ELF5	HNF4A	INSM2	FOXN1	NKX2-6
LBX2	EVX1	FOXI2	HNF1B	FOXD2	HNF1A	EMX2	HNF4G	IRX6	GBX2	NKX3-1
MESP1	EVX2	GBX2	HNF4A	FOXN1	HNF1B	EN1	HOXA6	LHX2	GSC	PGR
MYT1L	FEV	HNF1A	HNF4G	GBX2	HNF4A	FOXA1	HOXD1	LMX1A	HAND1	PKHD1L1
NKX3-1	FOXA1	HNF1B	IKZF1	GSC	HOXB5	FOXD2	ISL2	MAEL	HES2	PRDM8
NR0B1	FOXA2	HNF4A	ISX	HAND1	IRX6	FOXE1	ISX	MKRN3	HILS1	RBM20
NR1H4	FOXB1	HNF4G	KLF1	HES2	NKX2-1	FOXG1	KLF14	NEUROD1	HIST1H1D	SALL3
NR5A1	FOXD4	HOXA10	LBX2	HILS1	NKX6-1	FOXL2	MLXIPL	NEUROD4	HOXA10	SORBS2
RFX6	FOXD4L1	HOXA6	LHX2	HIST1H1B	PGR	GSC	MNX1	NHLH1	HOXA13	SOX3
SOX30	GBX1	HOXA9	MIXL1	HOXA10	PKHD1	HMX1	NKX2-2	NHLH2	HOXA6	SOX30
SRY	GBX2	HOXB1	MLXIPL	HOXA13	RFX6	ISL2	NKX2-3	NR2E1	HOXA9	TBX20
ST18	GSX1	HOXB8	NKX2-8	HOXA6	SOHLH2	LHX8	NKX2-5	ONECUT3	HOXC10	TBX5
TFEC	GSX2	HOXB9	NKX3-1	HOXA9	SOX2	MKRN3	NKX3-2	OTX1	HOXC11	TCF23
TLX2	HES5	HOXC10	NR0B2	HOXC10	SOX21	MKX	NKX6-1	OTX2	HOXC12	TFEC
VDR	HMX2	HOXC11	NR1H4	HOXC11	TBX4	OTX1	NR0B1	PAX2	HOXC13	ZFP57
YY2	HNF1B	HOXC8	NR1I2	HOXC13	TBX5	OTX2	NR0B2	PAX6	HOXC8	ZNF208
ZDHHC19	HOXA5	HOXC9	NR1I3	HOXC8	TFAP2E	PAX1	ONECUT1	POU3F1	HOXC9	ZNF676
ZNF541	HOXB5	HOXD1	ONECUT1	HOXC9	TLX2	PAX3	PDX1	POU4F1	HOXD10	ZNF98
ZNF98	HOXB6	HOXD10	PKHD1	HOXD10		PAX6	PKHD1	POU4F2	HOXD11
	HOXB7	HOXD11	PKHD1L1	HOXD11		PAX7	PKHD1L1	POU6F2	HOXD12
	HOXB8	HOXD12	RNASE2	HOXD12		PAX9	POU6F2	RAX	HOXD13
	HOXB9	HOXD3	SCML4	HOXD13		POU3F3	PTF1A	SCRT1	HOXD3
	HOXC5	HOXD4	TFEC	HOXD3		POU3F4	RBPJL	SCRT2	HOXD4
	HOXD1	HOXD8	VDR	HOXD4		POU4F1	RNASE2	SIX3	HOXD9
	HSF4	HOXD9		HOXD9		POU6F2	SCRT1	SIX6	IRX4
	INSM2	IRX6		IRX4		SALL3	SIM1	SP8	ISL2
	IRX4	KLF14		IRX6		SIX1	TBX20	ST18	LBX1
	IRX6	LBX2		ISL2		SIX2	TFEC	TBX5	LHX2
	LBX1	LHX1		LBX1		SIX3	TLX1	TFEC	LHX9
	LHX1	LMX1B		LHX2		SOX14	TLX2	TIGD3	LMX1B
	LHX2	MAEL		LHX9		SOX2	ZNF541	VAX2	MEOX2
	LHX3	MLXIPL		LMX1B		SOX21	ZNF676	VSX1	MKX
	LHX4	NKX6-2		MEOX2		SP7	ZNF98	VSX2	MSX2
	LHX5	NR1H4		MKX		SP8		ZIC1	MYF5
	LMX1B	PAX2		MSX2		TBX15		ZIC2	MYOD1
	MAEL	PAX8		MYF5		TBX22		ZIC3	MYOG
	MAFA	PKHD1		MYF6		TFAP2E		ZIC5	NKX3-2
	MESP1	POU3F1		MYOD1		TP63		ZNF365	PAX1
	MKRN3	POU3F3		MYOG		YY2			PAX3
	MNX1	POU3F4		NHLH2		ZIC1			PAX7
	MYT1	SALL3		NR1I2		ZIC2			PAX9
	MYT1L	SIM1		PAX1		ZIC4			PITX3
	NEUROD1	SIX2		PAX3		ZNF365			POU3F2
	NEUROD2	TBX22		PAX7		ZNF750			RFX4
	NEUROD4	TCF21		PAX9					SALL3
	NEUROD6	TCF23		PITX1					SCML4
	NEUROG1	TCF24		POU3F2					SHOX
	NEUROG2	TFCP2L1		SALL3					SHOX2
	NHLH1	TFEC		SCML4					SIM1
	NHLH2	TIGD3		SHOX					SOHLH2
	NKX2-2	TP63		SHOX2					SP7
	NKX6-1	UNCX		SIM1					SP8
	NKX6-2	VDR		SIX1					TBX15
	NKX6-3	VSX2		SOHLH2					TBX22
	OLIG1	WT1		SP7					TBX4
	OLIG2	ZIC2		SP8					TBX5
	OLIG3	ZNF750		TBX15					TP63
	ONECUT2			TBX22					VAX1
	ONECUT3			TBX4					ZIC1
	OTP			TBX5					ZIC2
	PAX2			TP63					ZIC3
	PAX3			YY2					ZIC5
	PAX5			ZIC2					ZNF157
	PAX6			ZIC3					ZNF750
	PAX7			ZIC5					ZSCAN10
	PHOX2B			ZNF157
	POU3F1			ZNF560
	POU3F2			ZNF750
	POU3F3			ZSCAN10
	POU3F4
	POU4F1
	POU4F2
	POU6F2
	PRDM13
	PTF1A
	RFX4
	SALL3
	SCML4
	SCRT1
	SCRT2
	SHOX
	SHOX2
	SLC4A10
	SOX1
	SOX14
	SOX2
	SOX21
	SOX3
	SP8
	ST18
	TFAP2B
	TFAP2E
	TIGD3
	TLX1
	TLX3
	UNCX
	VSX1
	VSX2
	ZIC1
	ZIC2
	ZIC3
	ZIC4
	ZIC5
	ZNF365

### Sheet: Table S3
CLUSTER	NAME	motif_1	motif_2	motif_3	motif_4	motif_5	motif_6	motif_7	motif_8	motif_9	motif_10	motif_11	motif_12	motif_13	motif_14	motif_15	motif_16	motif_17	motif_18	motif_19	motif_20	motif_21	motif_22
1	AP-2	AP-2gamma	AP-2alpha	ZNF264
2	bHLH_cAB	Ascl1	Atoh1	BHLHA15	E2A	ETS:E-box	Myf5	MyoD	MyoG	NeuroD1	NeuroG2	Olig2	Pitx1:Ebox	Ptf1a	RBPJ:Ebox	SCL	Tcf12	TCF4	Twist	Twist2
3	BHLH_cB	LEF1	Tcf3	TCFL2	Tcf7
4	BHLH_cD	PSE	Srebp1a	Srebp2
5	bHLH_cE_1	bHLHE40	bHLHE41	BMAL1	CLOCK	c-Myc	E-box	Max	MITF	MNT	n-Myc	NPAS2	NPAS	TFE3	USF1	Usf2
6	bHLH_cE_2	Arnt:Ahr	HIF-1a	HIF-1b	HIF2a
7	BORIS	BORIS	DLX5	EBNA1
8	bZIP:IRF	IRF:BATF	bZIP:IRF	Reverb
9	bZIP_AP-1	AP-1	Atf3	Bach1	Bach2	BATF	Fosl2	Fos	Fra1	Fra2	Jun-AP1	JunB	MafB	MafK	NFE2L2	NF-E2	Nrf2
10	bZIP_1	Atf1	Atf2	Atf7	CREB5	CRE	c-Jun-CRE	JunD	Npas4
11	bZIP_2	Atf4	CEBP:AP1	CEBP:CEBP	Chop	DMRT1	DMRT6
12	bZIP_3	CEBP	HLF	NFIL3
13	bZIP_REST	MafA	REST-NRSF
14	E2F	E2F1	E2F3	E2F4	E2F6	E2F7	E2F
15	EBF	EBF2	EBF	EBF1	NFkB-p50,p52	NFkB-p65
16	ETS	EHF	ELF1	ELF3	Elf4	ELF5	Elk1	Elk4	ERG	ETS1	Ets1-distal	ETS	ETS:RUNX	ETV1	Etv2	ETV4	EWS:FLI1-fusion	GABPA	PU.1:IRF8	PU.1-IRF	PU.1	SPDEF	SpiB
17	FOX	FOXA1	Foxa2	Foxa3	FoxD3	Foxf1	FOXK1	FOXK2	FoxL2	FOXM1	Foxo1	Foxo3	FOXP1
18	GFY	GFY	GFY-Staf	Ronin	ZNF143|STAF
19	homeobox_CUT	CUX1	Cux2	DUX4	Duxbl	Hnf6b	HNF6
20	homeobox_HOX_1	HNF1b	HOXA1	HOXA2	Hoxb4	Pdx1
21	homeobox_HOX_2	Cdx2	CDX4	Hoxa11	Hoxa13	Hoxa9	HOXB13	Hoxd10	Hoxd11	Hoxd13	Unknown
22	homeobox_POU_2	Brn2	Hoxa10	Hoxd12	OCT:OCT	OCT:OCT-short	Pit1+1bp	Pit1
23	homeobox_LIM_PAX	Dlx3	En1	Lhx1	Lhx2	Lhx3	LHX9	PAX3:FKHR-fusion	Pax7	Phox2a	Phox2b	Prop1
24	homeobox_NKX	Bapx1	Nkx2.1	Nkx2.2	Nkx2.5	Nkx3.1	ZNF669
25	homeobox_HOX_3	Gfi1b	Hoxc9	PBX2
26	homeobox_OTX	CRX	GSC	Hnf1	Otx2	Pitx1	ZNF652
27	homeobox_POU_1	Brn1	2011-10-01	2002-10-01	2004-10-01	Oct4:Sox17	OCT4-SOX2-TCF-NANOG	2006-10-01
28	homeobox_SINE	Six1	Six2	Six4
29	homeobox_TALE	Meis1	PBX1	Pbx3	Pknox1	Tgif1	Tgif2	ZNF317
30	HTH_MYB	BMYB	Isl1	MYB	Nanog	Nkx6.1
31	IRF_1	GRHL2	IRF3	IRF4	Tcfcp2l1
32	IRF_2	IRF1	IRF2	IRF8	ISRE	PRDM1	T1ISRE
33	MEF2	MafF	Mef2a	Mef2b	Mef2c	Mef2d
34	SMAD_HAND	Hand2	Smad2	Smad3	Smad4	Tbox:Smad	Zfp809
36	NF1	NF1:FOXA1	NF1-halfsite	NF1	ZNF322	ZNF416
37	NR_1	ARE	GRE	PGR	PR
38	NR_2	Brachyury	SF1
39	NR_3	COUP-TFII	RAR:RXR	Erra	FXR	HNF4a	LXRE	EAR2	PPARa	PPARE	RARa	RXR	TR4	VDR
40	NR_4	ERE	ERRg	Esrrb	Nr5a2	Nur77	RARg	THRb	THRa
41	NR_5	RORa	RORg	RORgt
42	NRF	NRF1	NRF
43	P53	FOXA1:AR	Barx1	p53	p63	p73
44	RBPJ	PRDM15	Rbpj1
45	RFX_1	CTCF	CTCF-SatelliteElement	Rfx1	Rfx2	RFX	X-box
46	RFX_2	Rfx5	Rfx6	SCRT1
47	RHD_NFAT	NFAT:AP1	NFAT	PAX6
48	RHD-NFkB	EWS:ERG-fusion	NFkB-p65-Rel
49	RUNX	Foxh1	RUNX	RUNX1	RUNX2	RUNX-AML
50	SOX	Sox10	Sox15	Sox17	Sox2	Sox3	Sox4	Sox6	Sox7	Sox9
51	STAT_1	Bcl6	STAT1	Stat3+il21	Stat3	STAT4
52	STAT_2	STAT5	STAT6	ZNF528
53	TATA	CArG	TATA-Box
54	T-BOX	Eomes	Tbet	Tbr1	Tbx21	Tbx5	Tbx6
55	TEAD	Mouse_Recombination_Hotspot	PRDM10	TEAD1	TEAD2	TEAD3	TEAD4	TEAD
56	ZEB	ZEB1	ZEB2
57	Zf_GATA	Gata2	GATA3	Gata4	Gata6	Gata1	GATA:SCL	TRPS1
58	Zf_GLI	Gli2	GLI3	Zac1	ZNF692
59	Zf_KLF_EGR_SP	Egr1	Egr2	EKLF	KLF10	KLF14	KLF1	KLF3	Klf4	KLF5	KLF6	Klf9	Sp1	Sp2	Sp5
60	Zf_Maz_WT1	LRF	Maz	WT1	Zfp281	ZNF467
61	Zf_ZNF_1	AR-halfsite	ZNF189	ZNF341
62	Zf_ZNF_2	Bcl11a	Fli1	ZNF16
63	Zf_ZNF_3	CHR	MYNN
64	Zf_ZNF_4	DUX	GATA	GFX	ZBTB33
65	Zf_ZNF_5	GLIS3	PRDM14	ZFX	ZKSCAN1	ZNF711
66	Zf_ZNF_6	HINFP	Znf263
67	Zf_ZNF_7	HRE	PRDM9	ZNF415
68	Zf_YY1	YY1	Zfp57
69	Zf_ZNF_9	ZBTB12	ZNF519
70	Zf_ZNF_10	ZNF675	ZSCAN22
71	Zf_Snail	Ascl2	Snail1	Slug	Tbx20
72	Zf_ZIC	Ap4	Tcf21	ZBTB18	Zic2	Zic3	Zic
73	Other	DLX1	ZFP3
74	Other	DLX2	ZNF136
75	Other	Fox:Ebox	ZNF768
76	Other	HEB	ZNF41
77	Other	HIC1	PAX5	Pax8	Tlx?	ZNF165
78	Other	AMYB	ZNF7
79	Other	NFY	ZNF382

### Sheet: Table S4
Tissue	Tissue-restricted TFs	top enriched motif	motif cluster	top expressed TF	assigned name
adrenal	BATF3	Fra2(bZIP)/Striatum-Fra2-ChIP-Seq(GSE43429)/Homer	bZIP_AP.1	BATF3	bZIP_AP.1 BATF3
	GATA4	Gata2(Zf)/K562-GATA2-ChIP-Seq(GSE18829)/Homer	Zf_GATA	GATA4	Zf_GATA GATA4
	NR0B1, NR1H4, NR5A1	Nr5a2(NR)/Pancreas-LRH1-ChIP-Seq(GSE34295)/Homer	NR_4	NR5A1	NR_4 NR5A1
brain	ASCL2, ATOH1, ATOH7, NEUROD1, NEUROD2, NEUROD4, NEUROD6, NEUROG1, NEUROG2, OLIG1, OLIG2, OLIG3, PTF1a	MyoD(bHLH)/Myotube-MyoD-ChIP-Seq(GSE21614)/Homer	BHLH_cAB	NEUROD2	BHLH_cAB NEUROD2
	LHX1, LHX2, LHX3, LHX4, LHX5	Lhx2(Homeobox)/HFSC-Lhx2-ChIP-Seq(GSE48068)/Homer	Homeobox_LIM	LHX5	Homeobox_LIM LHX5
	RFX4	RFX(HTH)/K562-RFX3-ChIP-Seq(SRA012198)/Homer	RFX_1	RFX4	RFX_1 RFX4
	SOX1, SOX14, SOX2, SOX21, SOX3	Sox10(HMG)/SciaticNerve-Sox3-ChIP-Seq(GSE35132)/Homer	SOX	SOX11	SOX SOX11
	POU3F1, POU3F2, POU3F3, P0U3F4, POU4F1, POU4F2, POU6F2	Brn1(POU,Homeobox)/NPC-Brn1-ChIP-Seq(GSE35496)/Homer	Homeobox_POU	POU4F1	Homeobox_POU POU4F1
kidney	HOXC9, PBX2	Hoxc9(Homeobox)/Ainv15-Hoxc9-ChIP-Seq(GSE21812)/Homer	Homeobox_HOX_3	PBX2	Homeobox_HOX_3 PBX2
	WT1	WT1(Zf)/Kidney-WT1-ChIP-Seq(GSE90016)/Homer	Zf_Maz_WT1	WT1	Zf_Maz_WT1 WT1
	HOXA6, HOXA9, HOXA10, HOXB1, HOXB8, HOXB9, HOXC8, HOXC9, HOXC10, HOXC11, HOXD1, HOXD10, HOXD11, HOXD12, HNF1A, HNF1B	CDX4(Homeobox)/ZebrafishEmbryos-Cdx4.Myc-ChIP-Seq(GSE48254)/Homer	Homeobox_HOX_2	HOXA10	Homeobox_HOX_2 HOXA10
	TCF21,TCF23,TCF24	Ap4(bHLH)/AML-Tfap4-ChIP-Seq(GSE45738)/Homer	Zf_ZIC	TCF21	Zf_ZIC TCF21
	ASCL2	Tcf12(bHLH)/GM12878-Tcf12-ChIP-Seq(GSE32465)/Homer	bHLH_cAB	ASCL2	bHLH_cAB ASCL2
ventricle	GATA4	Gata6(Zf)/HUG1N-GATA6-ChIP-Seq(GSE51936)/Homer	Zf_GATA	GATA4	Zf_GATA GATA4
	HAND1	Hand2(bHLH)/Mesoderm-Hand2-ChIP-Seq(GSE61475)/Homer	SMAD_HAND	HAND1	SMAD_HAND HAND1
	MYOG	MyoD(bHLH)/Myotube-MyoD-ChIP-Seq(GSE21614)/Homer	BHLH_cAB	MYOG	BHLH_cAB MYOG
	TBX20	Tbx20(T-box)/Heart-Tbx20-ChIP-Seq(GSE29636)/Homer	Zf_Snail	TBX20	Zf_Snail TBX20
RPE	ATOH7, NEUROD1, NEUROD4	MyoD(bHLH)/Myotube-MyoD-ChIP-Seq(GSE21614)/Homer	BHLH_cAB	ATOH7	BHLH_cAB ATOH7
	LHX2, PAX2, PAX6	Lhx1(Homeobox)/EmbryoCarcinoma-Lhx1-ChIP-Seq(GSE70957)/Homer	Homeobox_LIM_PAX	PAX6	Homeobox_LIM_PAX PAX6
	CRX, OTX1, OTX2	Otx2(Homeobox)/EpiLC-Otx2-ChIP-Seq(GSE56098)/Homer	Homeobox_OTX	OTX2	Homeobox_OTX OTX2
Lung	FOXA1, FOXA2, FOXA3, FOXF1, FOXF2, FOXP3	Foxo3(Forkhead)/U2OS-Foxo3-ChIP-Seq(E-MTAB-2701)/Homer	FOX	FOXF2	FOX FOXF2
Liver	FOXA1, FOXA2, FOXA3, FOXH1	Foxa2(Forkhead)/Liver-Foxa2-ChIP-Seq(GSE25694)/Homer	FOX	FOXA3	FOX FOXA3
	GATA1, GATA4	Gata1(Zf)/K562-GATA1-ChIP-Seq(GSE18829)/Homer	Zf_GATA	GATA1	Zf_GATA GATA1
	HNF4a, HNF4g, NR0B2, NR1H4, NR1l2, NR1l3	HNF4a(NR),DR1/HepG2-HNF4a-ChIP-Seq(GSE25021)/Homer	NR_3	HNF4A	NR_3 HNF4A
Lower limb	MYF5, MYF6, MYOD1, MYOG	Atoh1(bHLH)/Cerebellum-Atoh1-ChIP-Seq(GSE22111)/Homer	BHLH_cAB	MYOG	BHLH_cAB MYOG
	LHX2, LHX9	Lhx2(Homeobox)/HFSC-Lhx2-ChIP-Seq(GSE48068)/Homer	Homeobox_LIM_PAX	LHX2	Homeobox_LIM_PAX LHX2
	HOXA10, HOXA13, HOXA9, HOXA6, HOXC8, HOXC9, HOXC10, HOXC11, HOXC13, HOXD10, HOXD11, HOXD12, HOXD13, HOXD3, HOXD4, HOXD9	HOXB13(Homeobox)/ProstateTumor-HOXB13-ChIP-Seq(GSE56288)/Homer	Homeobox_HOX_2	HOXA10	Homeobox_HOX_2 HOXA10
Upper limb	MYF5, MYOD1, MYOG	Olig2(bHLH)/Neuron-Olig2-ChIP-Seq(GSE30882)/Homer	BHLH_cAB	MYOG	BHLH_cAB MYOG
	HOXA10, HOXA13, HOXA6, HOXA9, HOXC10, HOXC11, HOXC12, HOXC13, HOXD3, HOXD4, HOXD9, HOXD10, HOXD11, HOXD12, HOXD13	Hoxd13(Homeobox)/ChickenMSG-Hoxd13.Flag-ChIP-Seq(GSE86088)/Homer	Homeobox_HOX_2	HOXD13	Homeobox_HOX_2 HOXD13
Palate	SIX1, SIX2, SIX3	Six1(Homeobox)/Myoblast-Six1-ChIP-Chip(GSE20150)/Homer	Homeobox_SINE	SIX2	Homeobox_SINE SIX2
	FOXA1, FOXD2, FOXE1, FOXG1, FOXL2	FOXK2(Forkhead)/U2OS-FOXK2-ChIP-Seq(E-MTAB-2204)/Homer	FOX	FOXE1	FOX FOXE1
Pancreas	FOXA1, FOXA2, FOXA3	Foxa2(Forkhead)/Liver-Foxa2-ChIP-Seq(GSE25694)/Homer	FOX	FOXA2	FOX FOXA2
	HNF1A, HNF1B, HOXA6, HOXD1, PDX1	HNF1b(Homeobox)/PDAC-HNF1B-ChIP-Seq(GSE64557)/Homer	Homeobox_HOX_1	PDX1	Homeobox_HOX_1 PDX1
	ASCL2, PTF1A	MyoD(bHLH)/Myotube-MyoD-ChIP-Seq(GSE21614)/Homer	BHLH_cAB	PTF1A	BHLH_cAB PTF1A
